# Genes acquired by horizontal gene transfer share common regulatory patterns in *Photorhabdus laumondii*

**DOI:** 10.1101/2023.10.31.564978

**Authors:** Lydia Rili, Marcus Simoes, Maythem Ali, Brandon L. Findlay

**Affiliations:** Department of Chemistry and Biochemistry, Concordia University, Montreal, Québec, Canada; Department of Biology, Concordia University, Montreal, Québec, Canada

**Keywords:** Natural product biosynthesis, horizontal gene transfer, alternative sigma factors, enhancer binding proteins, gene induction, *Photorhabdus laumondii* TTO1

## Abstract

Biosynthetic gene clusters are readily transferred between microbes through horizontal gene transfer, but to provide benefit to their host they must be induced to high levels during times of stress. Working with the insect pathogen *Photorhabdus laumondii*, here we study the effect of plasmid-induced stress on natural product biosynthesis. We find that the expression plasmid pARO190 alone was sufficient to induce production of an array of natural products, and that the induction could be increased with heterologous expression of either bacterial enhancer binding proteins or a random DNA sequence. Overall, this suggests that generalized stress may be an effective way to increase production of natural products in *P. laumondii*.
