## Supplementary material for "Genes acquired by horizontal gene transfer share common regulatory patterns in *Photorhabdus laumondii*": Table S6

### Sheet: Sheet1
Strains displayed in figures 1 and S1
Strain ID								Number of BGC		INSDC
Acinetobacter	baumanii	1656	2					6	Clusters	CP001921
Acinetobacter	calcoaceticus	PHEA	2					6	clusters	CP002177
Acinetobacter	pittii							6	clusters	BBTZ01000001
Acinetobacter	pittii							6	clusters	BBTZ01000001
Bacillus	amyloliquefaciens							10	clusters	NC_017188
Bacillus	amyloliquefaciens							10	clusters	NC_017191
Bacillus	amyloliquefaciens							11	clusters	NC_014551
Bacillus	amyloliquefaciens							12	clusters	NC_022653
Bacillus	amyloliquefaciens							14	clusters	NC_017912
Burkholderia	glumae	BGR1	Chr1					5	clusters	CP001503
Burkholderia	glumae	BGR1	Chr2					10	clusters	CP001504
Burkholderia	glumae	BGR1	Chr2					10	clusters	CP001504
Burkholderia	sp.	CCGE1003	Chr	1				3	clusters	CP004117
Burkholderia	sp.	CCGE1003	Chr	2				6	clusters	CP004118
Burkholderia	thailandensis	E264	Chr	1				7	clusters	CP000086
Burkholderia	thailandensis	E264	Chr	2				14	clusters	CP000085
Burkholderia	thailandensis	E444	Chr	1				7	clusters	CP002217
Burkholderia	thailandensis	E444	Chr	2				14	clusters	CP002218
Erwinia	oleae	strain	DAPP	PG531				7	clusters	JNVB01000001
Erwinia	toletana	DAPP	PG					5	clusters	KB372799
Hydrocarboniphaga	effusa	AP103						7	clusters	AKGD01000001
Kluyvera	ascorbata	ATCC	33433					2	clusters	JMPL01000001
Kluyvera	cryocrescens							3	clusters	LGHZ01000001
Kluyvera	intermedia	strain	CAV1151					2	clusters	CP011602
Ktedonobacter	racemifer	DSM	44963	strain	SOSP1	21		13	clusters	ADVG01000001
L.	antibioticus	13	6					18	clusters	JMTZ01000001
Leisingera	ANG1							5	clusters	AFCF02000001
Leisingera	ANG1							5	clusters	AFCF02000001
Lysobacter	capsici	AZ78						10	clusters	KQ061217
Lysobacter	concretionis	DSM	16239					1	cluster	AVPS01000001
Lysobacter	dokdonensis	DS	58					2	clusters	AVPS01000001
Lysogen	daejeonensis	GH1	9					1	cluster	NZ_AVPU01000001
Methylobacter	marinus	A45						13	clusters	KB912877
Methylobacter	whittenburyi	strain	UCM	B	3033			11	clusters	JQNS01000001
Methylomonas	methanica	MC09						10	clusters	CP002738
Myxococcus	xanthus	DK	1622					24	Clusters	CP000113
P.	asymbiotica	ATCC	43949					21	clusters	FM162591
P.	asymbiotica	ATCC	43949					21	clusters	FM162591
P.	asymbiotica	DSM	17609					2	clusters	KL543985
P.	luminescens	laumondii	TT01	NCIMB	14339			22	clusters	BX470251
P.	luminescens	LN2						4	clusters	NZ_JQOC01000001
P.	luminscens	BA1						26	clusters	JFGV01000001
P.	temperata	khanii	NT19					4	clusters	NZ_AYSJ01000002
P.	temperata	khanii	NT19					4	clusters	NZ_AYSJ01000002
P.	temperata	temperata	Meg1					2	clusters	NZ_JGVH01000003
P.	temperata	thracensis	DSM	15199				22	clusters	CP011104
Pantoea	anthophila	strain	11	2				5	clusters	JXXL01000001
Pantoea	dispersa	EGD	AAK13					5	clusters	AVSS01000001
Photobacterium	leiognathi	subsp.	mandapamensis	svers.1.1				2	clusters	DF093593
Photorhabdus	heterorhabditis	strain	VMG					21	Clusters	LJCS01000001
Proteus	hauseri	ZMd44						0	clusters	AWXP01000001
Proteus	mirabilis	strain	HI4320					3	clusters	AM942759
Proteus	vulgaris	strain	CYPV1					2	clusters	CP012675
Providencia	burhodogranariea	DSM	19968					4	clusters	KB233222
Providencia	sneebia	DSM	19967					1	cluster	CM001773
Providencia	sneebia	DSM	19967					1	clusters	CM001773
Providencia	stuartii	MRSN	2154					1	cluster	CP003488
Pseudomonas	chlororaphis	GP72						19	clusters	AHAY01000001
Pseudomonas	entomophilia	L48						12	clusters	CT573326
Pseudomonas	fluorescens	A506						8	clusters	CP003041
Pseudomonas	fluorescens	F113						9	clusters	CP003150
Pseudomonas	fluorescens	NCIMB	11764					6	clusters	CP010945
Pseudomonas	fluorescens	Pf0	1					8	clusters	CP000094
Pseudomonas	fluorescens	Pf0	1					8	clusters	CP000094
Pseudomonas	fluorescens	PICF7						9	clusters	CP005975
Pseudomonas	fluorescens	SBW25						8	clusters	AM181176
Pseudomonas	fluorescens	strain	ATCC	17400				7	clusters	JENC01000001
Pseudomonas	fluorescens	strain	AU14440					12	Clusters	JRXX01000001
Pseudomonas	fluorescens	strain	FW300	N2C3				14	clusters	CP012831
Pseudomonas	fluorescens	strain	FW300	N2E3				9	clusters	CP012830
Pseudomonas	fluorescens	strain	LBUM223					9	clusters	CP007597
Pseudomonas	fluorescens	strain	LBUM223					9	clusters	CP011117
Pseudomonas	fluorescens	strain	PCL1751					9	Clusters	CP010896
Pseudomonas	fluorescens	strain	UK4					9	clusters	CP008896
Pseudomonas	stutzeri	strain	28a24					4	clusters	CP007441
Pseudomonas	syringae	pv.	syringae	B728a				12	Clusters	CP000075
Pseudonocardia	acaciae	DSM	45401					2	clusters	KK211186
Pseudonocardia	asaccharolytica	DSM	44247					9	Clusters	NZ_AUII01000001
Pseudonocardia	autotrophica	strain	NRRL	B	16064			16	clusters	JNYD01000001
Pseudonocardia	dioxanivorans	CB1190						8	Clusters	CP002593
Pseudonocardia	spinosispora	DSM	44797					7	clusters	KE386833
Serratia	marcescens	strain	1241_SMAR	135				8	clusters	JVXJ01000001
Serratia	marcescens	strain	1242_SMAR	5				7	clusters	JVXI01000001
Serratia	marcescens	subsp.	marcescens	Db11				8	clusters	HG326223
Serratia	marcescens	WW4						4	clusters	CP003959
Serratia	nematodiphila	DSM	21420T					5	clusters	JPUX01000001
Serratia	symbiotica	str.	Tucson					0	clusters	GL636097
Stenotrophomonas	acidaminiphila	strain	ZAC14D2_NAIMI4_2					4	clusters	CP012900
Stenotrophomonas	maltophilia							4	clusters	AM743169
Stenotrophomonas	maltophilia	5BA	I	2				4	clusters	AZAE01000001
Streptomyces	coelicolor							27	Clusters	AL645882
Streptomyces	coelicolor							27	Clusters	AL645882
Streptomyces	griseus	NBRC	13350					40	clusters	AP009493
Streptomyces	griseus	NBRC	13350					40	clusters	AP009493
Streptomyces	rimosus	ATCC	10970					73	clusters	ANSJ01000001
Streptomyces	rimosus	ATCC	10970					73	clusters	ANSJ01000001
Streptomyces	sp.	S10(2016)						28	clusters	CP015098
Streptomyces	venezuelae	ATCC	15439					34	clusters	LN881739
Streptomyces	venezuelae	strain	ATCC	15439				33	clusters	CP013129
Succinimonas	amylolytica	DSM	2873					2	clusters	KB899636
Xenorhabdus	bovienii	CS03						19	clusters	FO818637
Xenorhabdus	bovienii	feltiae	Moldova					22	clusters	HG426963
Xenorhabdus	bovienii	puntavense						23	clusters	HG779874
Xenorhabdus	bovienii	SS	2004					12	clusters	FN667741
Xenorhabdus	bovienii	str.	feltiae	Florida				25	clusters	HG426725
Xenorhabdus	bovienii	str.	feltiae	France				23	clusters	HG426497
Xenorhabdus	bovienii	str.	Intermedium					20	clusters	HG428423
Xenorhabdus	bovienii	str.	Jollieti					15	clusters	HG428182
Xenorhabdus	bovienii	str.	kraussei	Becker	Underwood			21	clusters	HG427765
Xenorhabdus	bovienii	str.	kraussei	Quebec				19	clusters	HG427489
Xenorhabdus	bovienii	str.	oregonense					16	clusters	HG427211
Xenorhabdus	doucetiae	FRM16						15	clusters	FO704551
Xenorhabdus	khoisanea	MCB						20	clusters	LFCV01000001
Xenorhabdus	nematophila	AN6/1						15	clusters	LN681227
Xenorhabdus	nematophila	ATCC	19061					15	clusters	FN667742
Xenorhabdus	nematophila	ATCC	19061					15	clusters	FN667742
Xenorhabdus	nematophila	F1						18	clusters	HF952042
Xenorhabdus	nematophila	strain	C2	3				15	clusters	JRJV01000001
Xenorhabdus	poinarii	G6						10	clusters	FO704550
